# TP53 knockout in MCF7 breast cancer cells induces sensitivity to fluoropyrimidine drugs

**DOI:** 10.1101/2022.02.10.479997

**Authors:** JM Warrington, S Mehta, VF Moy, JR Patel, C Liu, AR Rago, C McTighe, I Delgado, CE Banister, WH Gmeiner, PJ Buckhaults

## Abstract

TP53 mutations are present in all molecular subtypes of breast cancer and often correlate with decreased survival; however, few therapeutic options exist for patients with TP53-mutant breast cancers. To discover therapeutic strategies for these patients, we investigated the sensitivity of 129 FDA-approved chemotherapies to TP53-KO and TP53-WT MCF7 breast adenocarcinoma cells and found p53 loss to confer sensitivity to 5-fluorouracil (5-FU). We then treated the p53-null cells and isogenic controls with F10, a second-generation polymeric fluoropyrimidine, and found this preferential cytotoxicity of TP53-KO cells to be significantly magnified. F10 killing could only minimally be rescued by addition of exogenous uridine, whereas it was completely abrogated by addition of exogenous thymidine, suggesting DNA incorporation to be central to the cytotoxic mechanism of action. Furthermore, F10 killing of p53-null cells was persistent even in heterogeneous cellular mixtures more reflective of natural tumor evolution. Together, our results suggest F10 may widen the therapeutic window for TP53-mutant breast cancer by enhancing genotoxicity in cells resistant to apoptosis.
