## Supplementary Table S1 for "TP53 knockout in MCF7 breast cancer cells induces sensitivity to fluoropyrimidine drugs"

### Sheet: Sheet1
No.	NSC	CAS	DRUG NAME (USAN)	MW
1	749226	154229-19-3	Abiraterone	349.51
2	750691	439081-18-2	Afatinib	485.94
3	764040	1256580-46-7	Alectinib	482.62
4	1390	315-30-0	Allopurinol	136.11
5	13875	645-05-6	Altretamine	210.28
6	296961	20537-88-6	Amifostine	214.22
7	18509	5451-09-2	Aminolevulinic acid hydrochloride	167.59
8	719344	120511-73-1	Anastrozole	293.37
9	92859	1327-53-3	Arsenic trioxide	197.84
10	757441	319460-85-0	Axitinib	386.47
11	102816	320-67-2	Azacitidine	244.21
12	758774	414864-00-9	Belinostat	318.35
13	138783	3543-75-7	Bendamustine hydrochloride	394.73
14	125066	9041-93-4	Bleomycin sulfate	1512.61
15	756655	179324-69-7	Bortezomib	384.24
16	765694	380843-75-4	Bosutinib	530.45
17	750	55-98-1	Busulfan	246.3
18	761432	183133-96-2	Cabazitaxel	835.94
19	761068	849217-68-1	Cabozantinib	501.51
20	712807	154361-50-9	Capecitabine	359.35
21	241240	41575-94-4	Carboplatin	371.25
22	758252	868540-17-4	Carfilzomib	719.92
23	409962	154-93-8	Carmustine	214.05
24	719627	169590-42-5	Celecoxib	381.37
25	776422	1032900-25-6	Ceritinib	558.14
26	3088	305-03-3	Chlorambucil	304.22
27	119875	15663-27-1	Cisplatin	300.06
28	105014	4291-63-8	Cladribine	285.69
29	606869	123318-82-1	Clofarabine	303.68
30	768068	934660-93-2	Cobimetinib	531.32
31	756645	877399-52-5	Crizotinib	450.34
32	26271	6055-19-2	Cyclophosphamide	261.09
33	63878	69-74-9	Cytarabine hydrochloride	279.7
34	764134	1195768-06-9	Dabrafenib mesylate	615.65
35	45388	4342-03-4	Dacarbazine	182.18
36	3053	50-76-0	Dactinomycin	1255.43
37	732517	863127-77-9	Dasatinib	488.01
38	82151	23541-50-6	Daunorubicin hydrochloride	563.98
39	127716	2353-33-5	Decitabine	228.21
40	169780	24584-09-6	Dexrazoxane	268.27
41	628503	114977-28-5	Docetaxel	807.89
42	123127	25316-40-9	Doxorubicin hydrochloride	579.99
43	755605	915087-33-1	Enzalutamide	464.42
44	256942	56390-09-1	Epirubicin hydrochloride	579.99
45	761385	956697-53-3	Erismodegib	485.49
46	718781	183319-69-9	Erlotinib hydrochloride	429.9
47	702294	52205-73-9	Estramustine phosphate sodium	564.35
48	141540	33419-42-0	Etoposide	588.56
49	733504	159351-69-6	Everolimus	958.24
50	713563	107868-30-4	Exemestane	296.4
51	27640	50-91-9	Floxuridine	246.19
52	312887	75607-67-9	Fludarabine phosphate	365.21
53	19893	51-21-8	Fluorouracil	130.08
54	719276	129453-61-8	Fulvestrant	606.75
55	715055	184475-35-2	Gefitinib	446.9
56	613327	122111-03-9	Gemcitabine hydrochloride	299.65
57	32065	127-07-1	Hydroxyurea	76.05
58	761910	936563-96-1	Ibrutinib	440.5
59	256439	57852-57-0	Idarubicin hydrochloride	533.96
60	759224	870281-82-6	Idelalisib	415.42
61	109724	3778-73-2	Ifosfamide	261.09
62	743414	152459-95-5	Imatinib	493.61
63	369100	99011-02-6	Imiquimod	240.31
64	616348	100286-90-6	Irinotecan hydrochloride	623.15
65	747973	219989-84-1	Ixabepilone	506.7
66	758254	1201902-80-8	Ixazomib citrate	517.13
67	745750	231277-92-2	Lapatinib	581.06
68	747972	191732-72-6	Lenalidomide	259.26
69	719345	112809-51-5	Letrozole	285.3
70	79037	13010-47-4	Lomustine	233.7
71	762	55-86-7	Mechlorethamine hydrochloride	192.52
72	71423	595-33-5	Megestrol acetate	384.51
73	8806	3223-07-2	Melphalan hydrochloride	341.66
74	755	50-44-2	Mercaptopurine	152.18
75	740	59-05-2	Methotrexate	454.44
76	45923	298-81-7	Methoxsalen	216.19
77	26980	50-07-7	Mitomycin	334.33
78	38721	53-19-0	Mitotane	320.04
79	279836	65271-80-9	Mitoxantrone	444.49
80	755985	121032-29-9	Nelarabine	297.27
81	747599	641571-10-0	Nilotinib	529.51
82			Nutlin3	581.49
83	753686	763113-22-0	Olaparib	434.46
84	758253	26833-87-4	Omacetaxine mepesuccinate	545.63
85	779217	1421373-65-0	Osimertinib	499.61
86	266046	61825-94-3	Oxaliplatin	397.29
87	125973	33069-62-4	Paclitaxel	853.92
88	758247	571190-30-2	Palbociclib	447.54
89	761190	404950-80-7	Panobinostat	349.43
90	737754	635702-64-6	Pazopanib hydrochloride	473.98
91	755384	357166-30-4	Pemetrexed, Disodium salt, Heptahydrate	471.38
92	218321	53910-25-1	Pentostatin	268.27
93	25154	54-91-1	Pipobroman	356.06
94	761388	110078-46-1	Plerixafor	502.79
95	24559	18378-89-7	Plicamycin	1085.16
96	775351	19171-19-8	Pomalidomide	273.25
97	758487	943319-70-8	Ponatinib	532.55
98	754230	146464-95-1	Pralatrexate	477.48
99	77213	366-70-1	Procarbazine hydrochloride	257.76
100	747974	84449-90-1	Raloxifene	473.59
101	763932	755037-03-7	Regorafenib	482.8
102	754143	128517-07-7	Romidepsin	540.69
103			Senexin B	450.55
104	226080	53123-88-9	Sirolimus	914.18
105	747971	284461-73-0	Sorafenib	464.82
106	85998	18883-66-4	Streptozocin	265.22
107	750690	557795-19-4	Sunitinib	398.47
108	180973	54965-24-1	Tamoxifen citrate	563.65
109	362856	85622-93-1	Temozolomide	194.15
110	683864	162635-04-3	Temsirolimus	1030.29
111	122819	29767-20-2	Teniposide	656.66
112	66847	50-35-1	Thalidomide	258.23
113	752	154-42-7	Thioguanine	167.19
114	6396	52-24-4	Thiotepa	189.22
115	609699	119413-54-6	Topotecan hydrochloride	457.91
116	758246	871700-17-3	Trametinib	615.4
117	122758	302-79-4	Tretinoin	300.44
118	9706	51-18-3	Triethylenemelamine	204.23
119	75520	70-00-8	Trifluridine	296.2
120	34462	66-75-1	Uracil mustard	252.1
121	246131	56124-62-0	Valrubicin	723.64
122	760766	443913-73-3	Vandetanib	475.36
123	761431	1029872-54-5	Vemurafenib	489.91
124	49842	143-67-9	Vinblastine sulfate	909.06
125	67574	2068-78-2	Vincristine sulfate	923.04
126	608210	125317-39-7	Vinorelbine tartrate	1079
127	755986	879085-55-9	Vismodegib	421.3
128	701852	149647-78-9	Vorinostat	264.32
129	721517	118072-93-8	Zoledronic acid	272.09
130			DMSO
